# Open RGB Imaging Workflow for Morphological and Morphometric Analysis of Fruits using AI: A Case Study on Almonds

**DOI:** 10.1101/2025.05.05.652179

**Authors:** Mas-Gómez Jorge, Rubio Manuel, Dicenta Federico, Martínez-García Pedro José

## Abstract

High-throughput phenotyping is addressing the current bottleneck in phenotyping within breeding programs. Imaging tools are becoming the primary resource for improving the efficiency of phenotyping processes and providing large datasets for genomic selection approaches. The advent of AI brings new advantages by enhancing phenotyping methods using imaging, making them more accessible to breeding programs. In this context, we have developed an open Python workflow for analyzing morphology and heritable morphometric traits using AI, which can be applied to fruits and other plant organs. This workflow has been implemented in almond *(Prunus dulcis*), a species where efficiency is critical due to its long breeding cycle. Over 25,000 kernels, more than 20,000 nuts, and over 600 individuals have been phenotyped, making this the largest morphological study conducted in almond. As result, new heritable morphometric traits of interest have been identified. These findings pave the way for more efficient breeding strategies, ultimately facilitating the development of improved cultivars with desirable traits.
