## Supplementary material for "Open RGB Imaging Workflow for Morphological and Morphometric Analysis of Fruits using AI: A Case Study on Almonds": Sup_Tables

### Sheet: Supplementary_Table_1
Supplementary Table 1	Summary table of the article metrics studied related to quantitative almond morphological traits.
Article	Kernel/Nut	Traits	Number of traits	Number of Kernels	Kernels/season	Number of nuts	Nuts/Season	Individuals studied	Data_points	Tools
Current	Nut and kernel	Area, Aspect_ratio, L,a,b, Circularity, EF_PC1, EF_PC2, EF_PC3, EF_PC4, EF_PC5, EF_PC6, Ellipse_Ratio, Hull_area, Length, PB_PC1, PB_PC10, PB_PC2, PB_PC3, PB_PC4, PB_PC5, PB_PC6, PB_PC7, PB_PC8, PB_PC9, Perimeter, Shoulder_symmetry, Solidity, Symmetry_h, Symmetry_v, Width, Width_25, Width_50, Width_75, Kernel_Globosity, Kernel_Thickness	70	25597	12798.5	21316	10658	660	1646236	Computer Vision
Sorkheh et al., 2010	Nut and kernel	Length, Width, Thickness,length/width, width/thickness	10	4140	1035	4140	1035	46	41400	Caliper
Martínez-García et al., 2019	Nut and kernel	Length, Width, Thickness, length/width, width/thickness	10	2400	800	2400	800	124	24000	Caliper
de los Cobos et al., 2024	Kernel	Length, Width, Thickness, length/width, width/thickness, L,a,b,‘structural similarity index measure’ (SSIM) (Sym_SSIM), and Jaccard index (Sym_Jacc), Kshoulder_angle	11	20384	5096	0	0	91	140504	Calliper, Color analyzer and Computer_vision
Fernández i Marti et al., 2012	Nut and kernel	Length, Width, Thickness, length/width, width/thickness, length/Thickness, (L × W × T), the geometric diameter (L × W × T) 1/3; and the spherical index (geometric diameter/L)	18	6200	3100	6200	3100	62	111600	Calliper
Demit et al., 2019	Nut	Volume, Geometric mean diameter, Surdace Area, Sphericity, Shape Index, Elongation at hor. orient, Elongation at sut. orient, Aspect ratio at hor. orient, Aspect ratio at sut. orient, Ellipticity at hor. orient, Ellipticity at sut. orient, Roundness at hor. orient, Roundness at sut. orient. Elliptical Fourier PCs in two orientations	19		0	700	700	7	13300	Calliper and Computer Vision
Sánchez-Beeckman et al., 2024	Nut	Length, Width, Thickness, Area and Volume, eccentricity, ovacity, Appex angle, Appex roundness, Number of pores, Number of furrows	11	0	0	9510	9510	50	104610	Computer Vision
Goonetilleke et al., 2023	Kernel	Length, Width, Thickness, Geometric mean diameter, sphericity index	5	8820	4410	0	0	441	44100	Calliper
Font i forcada et al., 2015	Nut and kernel	Lenght, Width, Thickness, Thickness/Length	8	14700	4900	14700	4900	98	117600	Calliper
